# A quarter-million-year-old polymorphism drives reproductive mode variation in the pea aphid

**DOI:** 10.1101/2022.10.24.513443

**Authors:** M. Rimbault, F. Legeai, J. Peccoud, L. Mieuzet, E. Call, P. Nouhaud, H. Defendini, F. Mahéo, W. Marande, N. Théron, D. Tagu, G. Le Trionnaire, J.-C. Simon, J. Jaquiéry

## Abstract

Although asexual linages evolved from sexual lineages in many different taxa, the genetics of sex loss remains poorly understood. We addressed this issue in the pea aphid *Acyrthosiphon pisum,* whose natural populations encompass lineages performing cyclical parthenogenesis (CP) and producing one sexual generation per year, as well as obligate parthenogenetic (OP) lineages that can no longer produce sexual females but can still produce males. A SNP-based, whole-genome scan of CP and OP populations sequenced in pools (103 individuals from six populations) showed that a single X-linked region controls the variation in reproductive mode. This 840-kb region is highly divergent between CP and OP populations (F_ST_ = 34.9%), with >2000 SNPs or short Indels showing a high degree of association with the phenotypic trait. Comparison of *de novo* genome assemblies built from long reads did not reveal large structural rearrangements between CP and OP lineages within the candidate region. This reproductive polymorphism still appears relatively ancient, as we estimated its age at ~0.25 million years from the divergence between *cp* and *op* alleles. The low genetic differentiation between CP and OP populations at the rest of the genome (F_ST_ = 2.4%) suggests gene flow between them. Males from OP lineages thus likely transmit their op allele to new genomic backgrounds. This “contagious asexuality”, combined with environment-induced selection (each reproductive mode being favored under different climates) probably contributes to the long-term persistence of the *cp* and *op* alleles.

**Significance:** Asexual taxa occur in all major clades of Eukaryotes and derive from related sexual species. Yet, the genetic basis for these transitions is poorly known because crosses cannot generally be performed to genetically map the ability to propagate asexually. As a result, only one gene responsible for sex loss has been identified in one animal species. Here, using pooled genome sequencing, we identified an 840kb region (carrying 32 genes) that controls the transition to permanent asexuality in the pea aphid. We also revealed that sexual and asexual alleles diverged 0.25 million years ago and that asexual lineages likely persist through contagious asexuality, providing new insights into the mechanisms of coexistence of sexual and asexual lineages.
