## Supplementary file 5 for "A quarter-million-year-old polymorphism drives reproductive mode variation in the pea aphid"

### Sheet: Feuil1
Aphid Gene Symbol	NCBI Annotation	mRNA_id	Protein_id	APHIDBASE	Best hit drosophila	p-value	Drosophila annotation	SMART protein domain	position on chrX	Fst	REF (A1)	ALT (A2)	A1_OP_freq	A2_OP_freq	A1_CP_freq	A2_CP_freq	EFFECT	IMPACT	HGVS_C	HGVS_P	CDNA POS	CDNA LEN	CDS POS	CDS LEN	AA POS	AA LEN	strand	SNPs CP/OP	Amino Acid Change	SNP localization
LOC103308741	uncharacterized protein	XM_029488083.1	XP_029343943.1		CG16854	4.9e-104	Uncharaterized protein	DUF229 (9e-129)	62905007	0.8152	G	A	0.104	0.896	0.937	0.063	missense_variant	MODERATE	c.802G>A	p.Ala268Thr	1256	2633	802	1977	268	658	+	G => A	Ala (Nonpolar) => Thr (Polar)	DUF229 domain
									62905979	0.5907	AATTATTAT	AATTAT	0.9206	0.0794	0.2844	0.7156	conservative_inframe_deletion	MODERATE	c.1780_1782delTAT	p.Tyr594del	2234	2633	1780	1977	594	658	+			Outside domain
LOC100570325	uncharacterized protein	XM_003243052.4	XP_003243100.3		-	-	Uncharaterized protein	No domain	62909113	0.7878	C	T	0.1979	0.8021	0.9832	0.0168	missense_variant	MODERATE	c.409G>A	p.Ala137Thr	510	696	409	501	137	166	-	G => A	Ala (Nonpolar) => Thr (Polar)	Outside domain
LOC100160994	alpha-tocopherol transfer protein	XM_001949515.5	XP_001949550.1	ACYPI002253	CG10026	1.2e-68	Uncharaterized protein	No domain																				-	-	-
LOC100570523	nuclear cap-binding protein subunit 2-like	XM_003243053.4	XP_003243101.1		Cbp20	7.3e-31	Cap Binding protein	RRM (1,9e-16)	62952432	0.8148	T	A	0.1927	0.8073	1	0	missense_variant	MODERATE	c.115A>T	p.Thr39Ser	283	1092	115	633	39	210	-	A => T	Thr (Polar) => Ser (Polar)	Outside domain
LOC100570687	uncharacterized protein	XM_016802700.2	XP_016658189.1		Tgs1	1.8e-41	Trimethylguanosine synthase 1	Methyltransferas_15 (3,6e-34)																				-	-	-
LOC100169137	sphingomyelin phosphodiesterase 4	XM_001945225.5	XP_001945260.2	ACYPI009783	CG6962	1.15e-33	Sphingomyelin phosphodiesterase	mit_SMPDase (2,5e-23) / mit_SMPDase (2,6e-29)	62969489	0.7278	C	G	0.2364	0.7636	0.9754	0.0246	missense_variant	MODERATE	c.170C>G	p.Ala57Gly	530	3088	170	2301	57	766	+	C => G	Ala (Nonpolar) => Gly (Nonpolar)	mit_SMPDase domain
									62972543	0.7892	C	A	0.1908	0.8092	1	0	missense_variant	MODERATE	c.703C>A	p.Gln235Lys	1063	3088	703	2301	235	766	+	C => A	Gln (polar) => Lys (basic)	mit_SMPDase domain
LOC100569418	uncharacterized protein	XM_003243414.4	XP_003243462.1		-	-	Uncharaterized protein	No domain																				-	-	-
LOC100569269	uncharacterized protein	XM_003243412.4	XP_003243460.1		-	-	Uncharaterized protein	No domain																				-	-	-
LOC100569179	UDP-N-acetylglucosamine	XM_016803157.2	XP_016658646.1		sxc	9e-29	N-acetylglucosaminyltransferase	TPR Domains																				-	-	-
LOC103308943	uncharacterized protein	XM_008183256.1	XP_008181478.1		-	-	Uncharaterized protein	DDE Transposase domain (4,9e-10)																				-	-	-
LOC100163229	Putative nuclease HARBI1	XM_016803159.2	XP_016658648.1	ACYPI004329	CG43088	5.7e-08	Uncharaterized protein	DDE_Tnp_4 (3,4e-31)																				-	-	-
LOC107883347	uncharacterized protein	XM_016803161.2	XP_016658650.1		CG4404	2.1e-16	Uncharaterized protein	MADF (5,2e-21) / BESS (2,8e-11)																				-	-	-
LOC100161186	MAPK/MAK/MRK overlapping kinase-like	XM_001951918.5	XP_001951953.2	ACYPI002428	CG42366	7.4e-45	Mitogen-activated protein kinase	S_Tkc (1,3e-81)																				-	-	-
LOC100159148	nuclear pore glycoprotein p62-like	XM_029485222.1	XP_029341082.1	ACYPI000546	-	-	Uncharaterized protein	No domain																				-	-	-
LOC100168027	microprocessor complex subunit DGCR8-like	XM_001951947.5	XP_001951982.2	ACYPI008764	pasha	1.9e-66	Partner of drosha	PDB (2e-33) / DSRM (5e-39)																				-	-	-
LOC100165999	anaphase-promoting complex subunit 10	XM_001951965.5	XP_001952000.1	ACYPI006907	APC10	1.1e-58	Anaphase promoting complex	APC10 (3,7 e-72)																				-	-	-
LOC100568829	uncharacterized protein	XM_003243410.4	XP_003243458.1		-	-	Uncharaterized protein	No domain	63103851	0.5489	G	A	0.25	0.75	0.87	0.13	missense_variant	MODERATE	c.1430C>T	p.Ser477Leu	1508	2025	1430	1524	477	507	-	C => T	Ser (Polar) => Leu (Nonpolar)	Outside domain
									63103876	0.5916	G	T	0.22	0.78	0.8727	0.1273	missense_variant	MODERATE	c.1405C>A	p.Gln469Lys	1483	2025	1405	1524	469	507	-	C => A	Gln (Polar) => Lys (Basic)	Outside domain
									63103954	0.6593	A	T	0.2165	0.7835	0.9138	0.0862	missense_variant	MODERATE	c.1327T>A	p.Leu443Met	1405	2025	1327	1524	443	507	-	T => A	Leu (Nonpolar) => Met (Nonpolar)	Outside domain
									63104622	0.5653	T	A	0.248	0.752	0.8814	0.1186	missense_variant	MODERATE	c.1219A>T	p.Ser407Cys	1297	2025	1219	1524	407	507	-	A => T	Ser (Polar) => Cys (Nonpolar)	Outside domain
									63104645	0.5692	C	G	0.246	0.754	0.8824	0.1176	missense_variant	MODERATE	c.1196G>C	p.Arg399Thr	1274	2025	1196	1524	399	507	-	G => C	Arg (Basic) => Thr (Polar)	Outside domain
									63104663	0.5602	A	G	0.2385	0.7615	0.8682	0.1318	missense_variant	MODERATE	c.1178T>C	p.Ile393Thr	1256	2025	1178	1524	393	507	-	T => C	Ile (Nonpolar) => Thr (Polar)	Outside domain
									63104887	0.6117	A	G	0.2119	0.7881	0.8814	0.1186	missense_variant	MODERATE	c.1034T>C	p.Leu345Ser	1112	2025	1034	1524	345	507	-	T => C	Leu (Nonpolar) => Ser (Polar)	Outside domain
									63108503	0.5347	C	A	0.22	0.78	0.8319	0.1681	missense_variant	MODERATE	c.940G>T	p.Val314Phe	1018	2025	940	1524	314	507	-	G => T	Val (Nonpolar) => Phe (Nonpolar)	Outside domain
									63108533	0.5362	A	G	0.2456	0.7544	0.856	0.144	missense_variant	MODERATE	c.910T>C	p.Tyr304His	988	2025	910	1524	304	507	-	T => C	Tyr (Polar) => His (Basic)	Outside domain
									63108537	0.5418	T	A	0.2348	0.7652	0.8512	0.1488	missense_variant	MODERATE	c.906A>T	p.Glu302Asp	984	2025	906	1524	302	507	-	A => T	Glu (Acidic) => Asp (Acidic)	Outside domain
									63110049	0.5865	A	T	0.2414	0.7586	0.8889	0.1111	missense_variant	MODERATE	c.733T>A	p.Ser245Thr	811	2025	733	1524	245	507	-	T => A	Ser (Polar) => Thr (Polar)	Outside domain
									63110054	0.6199	A	T	0.1944	0.8056	0.8707	0.1293	missense_variant	MODERATE	c.728T>A	p.Leu243Gln	806	2025	728	1524	243	507	-	T => A	Leu (Nonpolar) => Gln (Polar)	Outside domain
									63110061	0.6168	T	A	0.1905	0.8095	0.8644	0.1356	missense_variant	MODERATE	c.721A>T	p.Ile241Leu	799	2025	721	1524	241	507	-	A => T	Ile (Nonpolar) => Leu (Nonpolar)	Outside domain
									63110091	0.5928	A	C	0.193	0.807	0.85	0.15	missense_variant	MODERATE	c.691T>G	p.Ser231Ala	769	2025	691	1524	231	507	-	T => G	Ser (Polar) => Ala (Nonpolar)	Outside domain
									63110099	0.5689	A	C	0.2222	0.7778	0.8595	0.1405	missense_variant	MODERATE	c.683T>G	p.Ile228Ser	761	2025	683	1524	228	507	-	T => G	Ile (Nonpolar) => Ser (Polar)	Outside domain
									63110188	0.5580	G	A	0.2562	0.7438	0.8839	0.1161	missense_variant	MODERATE	c.656C>T	p.Thr219Met	734	2025	656	1524	219	507	-	C => T	Thr (Polar) => Met (Nonpolar)	Outside domain
									63110251	0.5945	T	A	0.1681	0.8319	0.8276	0.1724	missense_variant	MODERATE	c.593A>T	p.Lys198Ile	671	2025	593	1524	198	507	-	A => T	Lys (Basic) => Ile (Nonpolar)	Outside domain
LOC100570789	uncharacterized protein	XM_016803145.2	XP_016658634.1		-	-	Uncharaterized protein	DUF4806 (8e-12)																				-	-	-
LOC100568498	uncharacterized protein	XM_016803147.2	XP_016658636.1		-	-	Uncharaterized protein	No domain																				-	-	-
LOC100568585	uncharacterized protein	XM_008183246.3	XP_008181468.1		-	-	Uncharaterized protein	No domain																				-	-	-
LOC100168655	scavenger receptor class B member 1	XM_029488132.1	XP_029343992.1	ACYPI009335	CG40006	1e-61	Uncharaterized protein	CD36 (3,6e-118)																				-	-	-
LOC100169017	fatty acyl-CoA reductase 1	XM_001949648.5	XP_001949683.2	ACYPI009674	CG1441	1.4e-159	fatty acyl-CoA reductase 1	Polysacc_synt_2 (4,5e-08) / Sterile (6,3e-26)	63221317	0.6765	C	T	0.2991	0.7009	0.9789	0.0211	missense_variant	MODERATE	c.1655G>A	p.Gly552Glu	2115	2674	1655	1680	552	559	-	G => A	Gly (Nonpolar) => Glu (Acidic)	Outside domain
									63221327	0.5997	T	A	0.843	0.157	0.1793	0.8207	missense_variant	MODERATE	c.1645A>T	p.Thr549Ser	2105	2674	1645	1680	549	559	-	A => T	Thr (Polar) => Ser (Polar)	Outside domain
LOC100163133	uncharacterized protein	XM_001943114.5	XP_001943149.2	ACYPI004239	RhoGAP102A	3,7 e-69	Rho GTPase activating protein	RhoGAP (7,3e-47)	63319848	0.7229	T	C	0.25	0.75	0.9769	0.0231	missense_variant	MODERATE	c.3574T>C	p.Ser1192Pro	3907	4865	3574	4239	1192	1412	+	T => C	Ser (Polar) => Pro (Nonpolar)	Outside domain
LOC100159717	transcription factor glial cells missing-like	XM_016802844.2	XP_016658333.1	ACYPI001067	gcm	8.8e-74	Glial cells missing	GCM (1e-76)																				-	-	-
LOC100163837	bleomycin hydrolase-like	XM_029485651.1	XP_029341511.1	ACYPI004894	CG1440	1.2e-59	Cysteine-type peptidase	Peptidase_C1_2 (2,6e-73)																				-	-	-
LOC100573568	uncharacterized protein	XM_003243154.4	XP_003243202.1		-		Uncharaterized protein	No domain	63473053	0.5712	C	T	0.2137	0.7863	0.8558	0.1442	missense_variant	MODERATE	c.1249C>T	p.Pro417Ser	1673	2070	1249	1557	417	518	+	C => T	Pro (Nonpolar) => Ser (Polar)
LOC100573386	uncharacterized protein KIAA1841 homolog	XM_008182860.2	XP_008181082.1		CG6761	2.6e-28	Uncharaterized protein	No domain																				-	-	-
LOC100164133	GTP cyclohydrolase 1-like	XM_008182858.3	XP_008181080.1	ACYPI005172	Punch	4.3e-109	GTP cyclohydrolase	GTP_cyclohydrol (3,6e-78)																				-	-	-
LOC100167415	tigger transposable element-derived protein 4-like	XM_001946696.3	XP_001946731.2	ACYPI008212	Cag	6.9e-17	Uncharaterized protein	CENPB (2e-19) / DDE_1 (5,8 e-48)	63639215	0.5983	T	C	0.3237	0.6763	0.9618	0.0382	missense_variant	MODERATE	c.1400A>G	p.Asp467Gly	1400	1500	1400	1500	467	499	-	A => G	Asp (Acidic) => Gly (Nonpolar)	Outside domain
									63639335	0.8477	C	G	0.1562	0.8438	1	0	missense_variant	MODERATE	c.1280G>C	p.Ser427Thr	1280	1500	1280	1500	427	499	-	G => C	Ser (Polar) => Thr (Polar)	Outside domain
LOC100159233	zinc finger protein 180-like	XM_029485652.1	XP_029341512.1		Crol	5.9e-67	Zn finger protein	ZnF_C2H2 domains				A	0.2152	0.7848	0.9810	0.019	stop_gained	HIGH	c.133C>T	p.Gln45*	199	1128	133	927	45	308	-	C => T	Truncated protein	ZnF_C2H2 Domain
									63647025	0.6752	C	T	0.3662	0.6338	0.9919	0.0081	missense_variant	MODERATE	c.890G>A	p.Ser297Asn	956	1128	890	927	297	308	-	G => A	Ser (Polar) => Asn (Polar)	ZnF_C2H2 Domain
									63647035	0.6594	T	C	0.4058	0.5942	1	0	missense_variant	MODERATE	c.880A>G	p.Met294Val	946	1128	880	927	294	308	-	A => G	Met (Nonpolar) => Val (Nonpolar)	ZnF_C2H2 Domain
									63647539	0.5297	G	C	1	0	0.46	0.54	missense_variant	MODERATE	c.376C>G	p.Leu126Val	442	1128	376	927	126	308	-	C => G	Leu (Nonpolar) => Val (Nonpolar)	ZnF_C2H2 Domain
									63647760	0.6369	A	G	0.2472	0.7528	0.9263	0.0737	missense_variant	MODERATE	c.155T>C	p.Ile52Thr	221	1128	155	927	52	308	-	T => C	Ile (Nonpolar) => Thr (Polar)	ZnF_C2H2 Domain
									63647827	0.6597	T	G	0.3146	0.6854	0.9744	0.0256	missense_variant	MODERATE	c.88A>C	p.Thr30Pro	154	1128	88	927	30	308	-	A => C	Thr (Polar) => Pro (Nonpolar)	ZnF_C2H2 Domain
									63647835	0.6618	T	C	0.3125	0.6875	0.9756	0.0244	missense_variant	MODERATE	c.80A>G	p.Asp27Gly	146	1128	80	927	27	308	-	A => G	Asp (Acidic) => Gly (Nonpolar)	Outside domain
LOC100161275	zinc finger protein 271-like	XM_001948450.5	XP_001948485.2	ACYPI002509	Crol	6.6e-90	Zn finger protein	ZnF_C2H2 domains																				-	-	-
LOC107882169	zinc finger protein 239-like	XM_016802846.2	XP_016658335.1		Glass	2.9e-39	Zn finger protein	5 ZnF_C2H2 domains	63725925	0.7633	C	T	0.2087	0.7913	0.9728	0.0272	missense_variant	MODERATE	c.364G>A	p.Val122Ile	633	761	364	465	122	154	-	G => A	Val (Nonpolar) => Ile (Nonpolar)	ZnF_C2H2 Domain
									63726276	0.5380	GTTT	GTT	0.4162	0.5838	0.9873	0.0127	frameshift_variant	HIGH	c.10delA	p.Lys4fs	279	761	10	465	4	154	-	A => -	Frameshift	Outside domain
