## Supplementary File 6 for "A quarter-million-year-old polymorphism drives reproductive mode variation in the pea aphid"

### Sheet: Genes
Gene Symbol	Protein_id	Strand	mRNA_id	gene length	Number of positions with coverage ≥ 20 all populations	Number of positions with coverage ≥ 20 in CP populations	Number of positions with coverage ≥ 20 in OP populations	% of positions with coverage ≥ 20 in all populations	% of positions with coverage ≥ 20 CP populations	% of positions with coverage ≥ 20 in OP populations
LOC103308741	XP_029343943.1	+	XM_029488083.1	1977	1779	1789	1784	89.9848	90.4906	90.2377
LOC100570325	XP_003243100.3	-	XM_003243052.4	501	501	501	501	100	100	100
LOC100160994	XP_001949550.1	-	XM_001949515.5	951	799	951	799	84.0168	100	84.0168
LOC100570523	XP_003243101.1	-	XM_003243053.4	633	633	633	633	100	100	100
LOC100570687	XP_016658189.1	+	XM_016802700.2	1281	1281	1281	1281	100	100	100
LOC100169137	XP_001945260.2	+	XM_001945225.5	2301	2301	2301	2301	100	100	100
LOC100569418	XP_003243462.1	+	XM_003243414.4	1059	1059	1059	1059	100	100	100
LOC100569269	XP_003243460.1	-	XM_003243412.4	507	507	507	507	100	100	100
LOC100569179	XP_016658646.1	-	XM_016803157.2	1605	1605	1605	1605	100	100	100
LOC103308943	XP_008181478.1	+	XM_008183256.1	1185	1185	1185	1185	100	100	100
LOC100163229	XP_016658648.1	+	XM_016803159.2	1254	912	912	980	72.7273	72.7273	78.1499
LOC107883347	XP_016658650.1	-	XM_016803161.2	861	707	707	707	82.1138	82.1138	82.1138
LOC100161186	XP_001951953.2	+	XM_001951918.5	1440	1440	1440	1440	100	100	100
LOC100159148	XP_029341082.1	-	XM_029485222.1	1479	1272	1318	1283	86.0041	89.1143	86.7478
LOC100168027	XP_001951982.2	-	XM_001951947.5	1434	1418	1434	1418	98.8842	100	98.8842
LOC100165999	XP_001952000.1	+	XM_001951965.5	567	567	567	567	100	100	100
LOC100568829	XP_003243458.1	-	XM_003243410.4	1524	1514	1524	1514	99.3438	100	99.3438
LOC100570789	XP_016658634.1	-	XM_016803145.2	1149	1149	1149	1149	100	100	100
LOC100568498	XP_016658636.1	-	XM_016803147.2	1362	1331	1331	1359	97.7239	97.7239	99.7797
LOC100568585	XP_008181468.1	-	XM_008183246.3	708	708	708	708	100	100	100
LOC100168655	XP_029343992.1	-	XM_029488132.1	1671	1671	1671	1671	100	100	100
LOC100169017	XP_001949683.2	-	XM_001949648.5	1680	1680	1680	1680	100	100	100
LOC100163133	XP_001943149.2	+	XM_001943114.5	4239	4211	4211	4239	99.3395	99.3395	100
LOC100159717	XP_016658333.1	-	XM_016802844.2	1845	1317	1812	1323	71.3821	98.2114	71.7073
LOC100163837	XP_029341511.1	-	XM_029485651.1	786	786	786	786	100	100	100
LOC100573568	XP_003243202.1	+	XM_003243154.4	1557	1229	1544	1229	78.9338	99.1651	78.9338
LOC100573386	XP_008181082.1	-	XM_008182860.2	1365	1365	1365	1365	100	100	100
LOC100164133	XP_008181080.1	-	XM_008182858.3	792	792	792	792	100	100	100
LOC100167415	XP_001946731.2	-	XM_001946696.3	1500	623	640	628	41.5333	42.6667	41.8667
LOC100159233	XP_029341512.1	-	XM_029485652.1	927	678	767	741	73.1392	82.74	79.9353
LOC100161275	XP_001948485.2	+	XM_001948450.5	1281	1281	1281	1281	100	100	100
LOC107882169	XP_016658335.1	-	XM_016802846.2	465	464	465	464	99.7849	100	99.7849

### Sheet: Exons
Gene Symbol	Protein_id	Strand	mRNA_id	exon_StartEnd	exon length	Number of positions with coverage ≥ 20 all populations	Number of positions with coverage ≥ 20 in CP populations	Number of positions with coverage ≥ 20 in OP populations	% of positions with coverage ≥ 20 in all populations	% of positions with coverage ≥ 20 in CP populations	% of positions with coverage ≥ 20 in OP populations
LOC103308741	XP_029343943.1	+	XM_029488083.1	62894908_62894936	29	29	29	29	100	100	100
				62895650_62895658	9	9	9	9	100	100	100
				62899996_62900153	158	158	158	158	100	100	100
				62903237_62903537	301	106	116	108	35.2159	38.5382	35.8804
				62904703_62906182	1480	1477	1477	1480	99.7973	99.7973	100
LOC100570325	XP_003243100.3	-	XM_003243052.4	62909021_62909383	363	363	363	363	100	100	100
				62909459_62909596	138	138	138	138	100	100	100
LOC100160994	XP_001949550.1	-	XM_001949515.5	62912499_62912536	38	38	38	38	100	100	100
				62913872_62914016	145	145	145	145	100	100	100
				62914702_62914812	111	111	111	111	100	100	100
				62914942_62915135	194	194	194	194	100	100	100
				62920489_62920636	148	148	148	148	100	100	100
				62932991_62933085	95	95	95	95	100	100	100
				62935516_62935735	220	68	220	68	30.9091	100	30.9091
LOC100570523	XP_003243101.1	-	XM_003243053.4	62949663_62949834	172	172	172	172	100	100	100
				62950894_62951075	182	182	182	182	100	100	100
				62951351_62951482	132	132	132	132	100	100	100
				62952400_62952546	147	147	147	147	100	100	100
LOC100570687	XP_016658189.1	+	XM_016802700.2	62960986_62961125	140	140	140	140	100	100	100
				62963067_62963195	129	129	129	129	100	100	100
				62963621_62963795	175	175	175	175	100	100	100
				62963898_62964008	111	111	111	111	100	100	100
				62964501_62964666	166	166	166	166	100	100	100
				62964730_62964861	132	132	132	132	100	100	100
				62964934_62965238	305	305	305	305	100	100	100
				62965302_62965424	123	123	123	123	100	100	100
LOC100169137	XP_001945260.2	+	XM_001945225.5	62969257_62969299	43	43	43	43	100	100	100
				62969363_62969559	197	197	197	197	100	100	100
				62970292_62970435	144	144	144	144	100	100	100
				62970507_62970609	103	103	103	103	100	100	100
				62972328_62972559	232	232	232	232	100	100	100
				62972684_62972846	163	163	163	163	100	100	100
				62973599_62973699	101	101	101	101	100	100	100
				62973767_62973913	147	147	147	147	100	100	100
				62973997_62974159	163	163	163	163	100	100	100
				62974283_62974453	171	171	171	171	100	100	100
				62975615_62975830	216	216	216	216	100	100	100
				62976347_62976475	129	129	129	129	100	100	100
				62976577_62976717	141	141	141	141	100	100	100
				62979277_62979627	351	351	351	351	100	100	100
LOC100569418	XP_003243462.1	+	XM_003243414.4	62983498_62983525	28	28	28	28	100	100	100
				62983618_62983697	80	80	80	80	100	100	100
				62985831_62985974	144	144	144	144	100	100	100
				62986635_62986880	246	246	246	246	100	100	100
				62988083_62988315	233	233	233	233	100	100	100
				62992818_62992950	133	133	133	133	100	100	100
				62993033_62993227	195	195	195	195	100	100	100
LOC100569269	XP_003243460.1	-	XM_003243412.4	63000245_63000664	420	420	420	420	100	100	100
				63002907_63002966	60	60	60	60	100	100	100
				63007082_63007108	27	27	27	27	100	100	100
LOC100569179	XP_016658646.1	-	XM_016803157.2	63013304_63013505	202	202	202	202	100	100	100
				63014532_63015678	1147	1147	1147	1147	100	100	100
				63019493_63019511	19	19	19	19	100	100	100
				63019580_63019715	136	136	136	136	100	100	100
				63019830_63019912	83	83	83	83	100	100	100
				63020263_63020280	18	18	18	18	100	100	100
LOC103308943	XP_008181478.1	+	XM_008183256.1	63021720_63021797	78	78	78	78	100	100	100
				63021989_63022195	207	207	207	207	100	100	100
				63022303_63022891	589	589	589	589	100	100	100
				63022941_63023251	311	311	311	311	100	100	100
LOC100163229	XP_016658648.1	+	XM_016803159.2	63037187_63037542	356	14	14	82	3.93258	3.93258	23.0337
				63039919_63040491	573	573	573	573	100	100	100
				63040579_63040903	325	325	325	325	100	100	100
LOC107883347	XP_016658650.1	-	XM_016803161.2	63038302_63039008	707	707	707	707	100	100	100
				63041532_63041685	154	NA	NA	NA	NA	NA	NA
LOC100161186	XP_001951953.2	+	XM_001951918.5	63046977_63047376	400	400	400	400	100	100	100
				63047436_63048073	638	638	638	638	100	100	100
				63048546_63048947	402	402	402	402	100	100	100
LOC100159148	XP_029341082.1	-	XM_029485222.1	63052539_63053950	1412	1207	1253	1218	85.4816	88.7394	86.2606
				63056672_63056738	67	65	65	65	97.0149	97.0149	97.0149
LOC100168027	XP_001951982.2	-	XM_001951947.5	63060931_63061134	204	204	204	204	100	100	100
				63061202_63061370	169	169	169	169	100	100	100
				63063631_63063731	101	101	101	101	100	100	100
				63063805_63064013	209	193	209	193	92.3445	100	92.3445
				63064077_63064220	144	144	144	144	100	100	100
				63065120_63065223	104	104	104	104	100	100	100
				63065302_63065389	88	88	88	88	100	100	100
				63065482_63065593	112	112	112	112	100	100	100
				63065673_63065815	143	143	143	143	100	100	100
				63065888_63065954	67	67	67	67	100	100	100
				63067856_63067948	93	93	93	93	100	100	100
LOC100165999	XP_001952000.1	+	XM_001951965.5	63077049_63077175	127	127	127	127	100	100	100
				63078262_63078701	440	440	440	440	100	100	100
LOC100568829	XP_003243458.1	-	XM_003243410.4	63103757_63103963	207	197	207	197	95.1691	100	95.1691
				63104524_63104718	195	195	195	195	100	100	100
				63104799_63104972	174	174	174	174	100	100	100
				63108495_63108585	91	91	91	91	100	100	100
				63109925_63110116	192	192	192	192	100	100	100
				63110179_63110565	387	387	387	387	100	100	100
				63111443_63111544	102	102	102	102	100	100	100
				63114421_63114596	176	176	176	176	100	100	100
LOC100570789	XP_016658634.1	-	XM_016803145.2	63123639_63123757	119	119	119	119	100	100	100
				63124106_63124265	160	160	160	160	100	100	100
				63124428_63124666	239	239	239	239	100	100	100
				63124816_63124926	111	111	111	111	100	100	100
				63124986_63125505	520	520	520	520	100	100	100
LOC100568498	XP_016658636.1	-	XM_016803147.2	63134639_63134846	208	208	208	208	100	100	100
				63135712_63135833	122	91	91	119	74.5902	74.5902	97.541
				63137632_63137810	179	179	179	179	100	100	100
				63139159_63139472	314	314	314	314	100	100	100
				63139532_63139802	271	271	271	271	100	100	100
				63140686_63140884	199	199	199	199	100	100	100
				63140947_63141015	69	69	69	69	100	100	100
LOC100568585	XP_008181468.1	-	XM_008183246.3	63146909_63147119	211	211	211	211	100	100	100
				63148004_63148185	182	182	182	182	100	100	100
				63148419_63148517	99	99	99	99	100	100	100
				63152583_63152798	216	216	216	216	100	100	100
LOC100168655	XP_029343992.1	-	XM_029488132.1	63154812_63155015	204	204	204	204	100	100	100
				63156032_63156157	126	126	126	126	100	100	100
				63156247_63156365	119	119	119	119	100	100	100
				63157866_63158024	159	159	159	159	100	100	100
				63158099_63158336	238	238	238	238	100	100	100
				63158620_63158820	201	201	201	201	100	100	100
				63160373_63160514	142	142	142	142	100	100	100
				63163192_63163355	164	164	164	164	100	100	100
				63166012_63166103	92	92	92	92	100	100	100
				63194328_63194553	226	226	226	226	100	100	100
LOC100169017	XP_001949683.2	-	XM_001949648.5	63221292_63221484	193	193	193	193	100	100	100
				63221654_63221911	258	258	258	258	100	100	100
				63222235_63222477	243	243	243	243	100	100	100
				63223464_63223656	193	193	193	193	100	100	100
				63223746_63223858	113	113	113	113	100	100	100
				63223926_63224071	146	146	146	146	100	100	100
				63224192_63224443	252	252	252	252	100	100	100
				63231300_63231559	260	260	260	260	100	100	100
				63245329_63245350	22	22	22	22	100	100	100
LOC100163133	XP_001943149.2	+	XM_001943114.5	63290285_63291944	1660	1660	1660	1660	100	100	100
				63292216_63292343	128	128	128	128	100	100	100
				63300214_63300261	48	48	48	48	100	100	100
				63300334_63300442	109	109	109	109	100	100	100
				63301826_63301921	96	96	96	96	100	100	100
				63312085_63312257	173	173	173	173	100	100	100
				63312403_63312630	228	228	228	228	100	100	100
				63313218_63313377	160	160	160	160	100	100	100
				63313461_63313604	144	144	144	144	100	100	100
				63314213_63314397	185	185	185	185	100	100	100
				63315749_63315858	110	110	110	110	100	100	100
				63317074_63317265	192	192	192	192	100	100	100
				63317389_63317548	160	160	160	160	100	100	100
				63319090_63319228	139	139	139	139	100	100	100
				63319807_63320177	371	371	371	371	100	100	100
				63324068_63324403	336	308	308	336	91.6667	91.6667	100
LOC100159717	XP_016658333.1	-	XM_016802844.2	63357162_63358246	1085	557	1052	563	51.3364	96.9585	51.8894
				63359591_63359699	109	109	109	109	100	100	100
				63369721_63369971	251	251	251	251	100	100	100
				63371654_63371903	250	250	250	250	100	100	100
				63373964_63374084	121	121	121	121	100	100	100
				63375326_63375354	29	29	29	29	100	100	100
LOC100163837	XP_029341511.1	-	XM_029485651.1	63448267_63448482	216	216	216	216	100	100	100
				63448808_63448928	121	121	121	121	100	100	100
				63449021_63449250	230	230	230	230	100	100	100
				63449379_63449597	219	219	219	219	100	100	100
LOC100573568	XP_003243202.1	+	XM_003243154.4	63469683_63470225	543	215	530	215	39.5948	97.6059	39.5948
				63472348_63473361	1014	1014	1014	1014	100	100	100
LOC100573386	XP_008181082.1	-	XM_008182860.2	63536149_63536168	20	20	20	20	100	100	100
				63540323_63540415	93	93	93	93	100	100	100
				63540500_63540648	149	149	149	149	100	100	100
				63542822_63542984	163	163	163	163	100	100	100
				63543092_63543235	144	144	144	144	100	100	100
				63544230_63544383	154	154	154	154	100	100	100
				63544464_63544522	59	59	59	59	100	100	100
				63545961_63546178	218	218	218	218	100	100	100
				63547434_63547544	111	111	111	111	100	100	100
				63548955_63549131	177	177	177	177	100	100	100
				63550939_63551015	77	77	77	77	100	100	100
LOC100164133	XP_008181080.1	-	XM_008182858.3	63553637_63553766	130	130	130	130	100	100	100
				63556181_63556265	85	85	85	85	100	100	100
				63557415_63557612	198	198	198	198	100	100	100
				63568928_63569137	210	210	210	210	100	100	100
				63569470_63569638	169	169	169	169	100	100	100
LOC100167415	XP_001946731.2	-	XM_001946696.3	63639115_63640614	1500	623	640	628	41.5333	42.6667	41.8667
LOC100159233	XP_029341512.1	-	XM_029485652.1	63646988_63647914	927	678	767	741	73.1392	82.74	79.9353
LOC100161275	XP_001948485.2	+	XM_001948450.5	63703330_63704610	1281	1281	1281	1281	100	100	100
LOC107882169	XP_016658335.1	-	XM_016802846.2	63725824_63726288	465	464	465	464	99.7849	100	99.7849
